# Pathway dynamics can delineate the sources of transcriptional noise in gene expression

**DOI:** 10.1101/2020.09.30.319814

**Authors:** Lucy Ham, Marcel Jackson, Michael P.H. Stumpf

**Affiliations:** School of BioSciences, University of Melbourne, Australia; Department of Mathematics and Statistics, La Trobe University, Australia; School of Mathematics and Statistics, University of Melbourne, Australia

## Abstract

Single-cell expression profiling has opened up new vistas on cellular processes. Among other important results, one stand-out observation has been the confirmation of extensive cell-to-cell variability at the transcriptomic and proteomic level. Because most experimental analyses are destructive we only have access to snapshot data of cellular states. This loss of temporal information presents significant challenges in inferring dynamics, as well as causes of cell-to-cell variability. In particular, we are typically unable to separate dynamic variability from within individual systems (“intrinsic noise”) from variability across the population (“extrinsic noise”). Here we mathematically formalise this non-identifiability; but we also use this to identify how new experimental set-ups coupled to statistical noise decomposition can resolve this non-identifiability. For single-cell transcriptomic data we find that systems subject to population variation invariably inflate the apparent degree of burstiness of the underlying process. Such identifiability problems can, in principle, be remedied by dual-reporter assays, which separates total gene expression noise into intrinsic and extrinsic contributions; unfortunately, however, this requires pairs of strictly independent and identical gene reporters to be integrated into the same cell, which is difficult to implement experimentally in most systems. Here we demonstrate mathematically that, in some cases decomposition of transcriptional noise is possible with non-identical and not-necessarily independent reporters. We use our result to show that generic reporters lying in the same biochemical pathways (e.g. mRNA and protein) can replace dual reporters, enabling the noise decomposition to be obtained from only a single gene. Stochastic simulations are used to support our theory, and show that our “pathway-reporter” method compares favourably to the dual-reporter method.
