## Supplementary material for "Pathway dynamics can delineate the sources of transcriptional noise in gene expression": Data S1

### Sheet: Constitute_Trials
Noise has been placed on all parameters except mRNA decay in a constitutive gene with mRNA maturation and protein translation. Noise distributions are all scaled Beta distributions, with scaling chosen to produce a range of pre-chosen average values of nascent mRNA (1,3,5; column A), mature mRNA (10 times and 20 times the nascent value; Column B) and protein (500 and 1000 Column C). * Maturation,…
Theory N	Theory M	Theory P	Beta: a	Beta: b	Theory eta^2	N1	N1	M1	M2	P1	P2	PathNM1	PathNM2	PathMP1	PathMP2	PathNP1	PathNP2	DR:NN	DR:MM	DR:PP
1	10	500	8	6	0.05	1.15167	1.12067	10.2047	10.1303	545.305	544.127	0.0381292	0.0492779	0.064798	0.066462	0.0452715	0.0404858	0.280601	0.0508085	0.262271
1	10	1000	8	6	0.05	1.14767	1.14167	9.852	10.0403	1079.9	1079.18	0.0525689	0.0486258	0.0655577	0.0712434	0.0572937	0.0553477	0.282798	0.0512515	0.253682
1	20	500	8	6	0.05	1.14267	1.10533	20.0697	19.8587	524.831	527.153	0.0445532	0.028886	0.059664	0.0590697	0.0437646	0.0384323	0.220158	0.0497866	0.258321
1	20	1000	8	6	0.05	1.17033	1.132	20.0093	19.948	1062.8	1061.2	0.0421936	0.0529493	0.0534309	0.0578204	0.0342777	0.0629904	0.304936	0.0489127	0.249512
3	30	500	8	6	0.05	3.403	3.35133	29.9457	29.7883	533.254	529.367	0.0501702	0.0479498	0.0537294	0.0547329	0.0437718	0.0432741	0.275514	0.0523895	0.246907
3	30	1000	8	6	0.05	3.42933	3.47333	30.123	30.0803	1075.12	1070.88	0.0451274	0.0562679	0.0555448	0.0526325	0.0443548	0.0493888	0.263995	0.0512991	0.239262
3	60	500	8	6	0.05	3.375	3.37967	59.54	59.7477	528.222	527.285	0.0450309	0.0562447	0.0516665	0.0557357	0.048728	0.0673952	0.269789	0.049296	0.248276
3	60	1000	8	6	0.05	3.37967	3.405	60.2213	60.3823	1057.56	1055.34	0.0512285	0.0514457	0.0540505	0.0550645	0.0596913	0.0553426	0.259033	0.0499235	0.250357
5	50	500	8	6	0.05	5.82633	5.80067	50.0393	50.152	526.534	527.616	0.0467075	0.0480141	0.0519197	0.0548764	0.042589	0.0427513	0.273108	0.0507857	0.229297
5	50	1000	8	6	0.05	5.53967	5.57367	49.8727	49.7493	1050.61	1052.22	0.0531842	0.0569766	0.0560299	0.0537783	0.0465061	0.0599666	0.271812	0.0512924	0.24202
5	100	500	8	6	0.05	5.68433	5.70967	99.591	99.7983	526.22	526.19	0.0485226	0.0514663	0.0510799	0.0526384	0.0406604	0.0480237	0.240984	0.0501853	0.235956
5	100	1000	8	6	0.05	5.758	5.67233	99.268	99.283	1022.22	1022.77	0.0549157	0.0487522	0.0508649	0.0509856	0.0616933	0.0524364	0.300345	0.0527484	0.245299
1	10	500	5	6	0.1	1.105	1.121	9.86367	9.90967	525.64	525.309	0.115915	0.111475	0.121638	0.117318	0.101527	0.115693	0.285039	0.103091	0.303749
1	10	1000	5	6	0.1	1.10967	1.142	9.89133	10.003	1068.86	1071.13	0.0989071	0.105012	0.110296	0.110799	0.112756	0.108647	0.358979	0.0964243	0.309918
1	20	500	5	6	0.1	1.13833	1.129	19.9823	20.062	528.007	527.204	0.0878276	0.097879	0.10509	0.101301	0.0836817	0.0973983	0.284223	0.101267	0.280881
1	20	1000	5	6	0.1	1.12867	1.131	19.968	20.0193	1063.64	1063.63	0.0976393	0.10344	0.104648	0.108015	0.116331	0.0990634	0.261849	0.0989432	0.316287
3	30	500	5	6	0.1	3.435	3.373	29.8267	29.972	528.49	529.091	0.104218	0.102197	0.106528	0.108634	0.11169	0.110172	0.31114	0.0998606	0.296284
3	30	1000	5	6	0.1	3.394	3.377	30.1387	29.8637	1048.78	1044.45	0.10046	0.0885231	0.0994467	0.0966474	0.0833171	0.0766395	0.302689	0.0998294	0.274141
3	60	500	5	6	0.1	3.455	3.45	60.141	59.977	524.239	521.903	0.102971	0.106162	0.0994829	0.100182	0.103834	0.106555	0.345278	0.0986963	0.289084
3	60	1000	5	6	0.1	3.404	3.449	59.767	59.784	1054.58	1055.68	0.0921553	0.0910434	0.105069	0.10565	0.0924984	0.0904023	0.312808	0.101828	0.294146
5	50	500	5	6	0.1	5.67067	5.72133	49.858	49.8397	528.013	528.436	0.100562	0.106038	0.108934	0.107517	0.101718	0.108961	0.326013	0.101926	0.311116
5	50	1000	5	6	0.1	5.71733	5.68033	50.4367	50.158	1064.34	1063.31	0.096959	0.0992604	0.0975064	0.100063	0.080846	0.0901689	0.328953	0.0979918	0.288458
5	100	500	5	6	0.1	5.634	5.703	99.162	99.408	528.849	530.133	0.100262	0.101951	0.0989024	0.0972886	0.101339	0.0941656	0.358125	0.0994566	0.285575
5	100	1000	5	6	0.1	5.57533	5.635	100.4	100.362	1051.55	1050.81	0.0988644	0.101813	0.0999461	0.0990716	0.0957382	0.104968	0.321621	0.099405	0.293182
1	10	500	3	6	0.2	1.12367	1.14767	9.983	9.95767	533.209	529.839	0.179133	0.193593	0.206801	0.204293	0.16617	0.196155	0.379371	0.191595	0.418258
1	10	1000	3	6	0.2	1.12133	1.10033	9.805	9.91467	1058.39	1055.24	0.20732	0.18872	0.208572	0.209969	0.195801	0.181921	0.431717	0.19567	0.420376
1	20	500	3	6	0.2	1.14233	1.15033	19.9487	20.0333	538.109	537.496	0.193118	0.205512	0.220941	0.216575	0.20804	0.20935	0.428536	0.203215	0.432247
1	20	1000	3	6	0.2	1.139	1.146	19.983	19.9307	1064.13	1069.58	0.212515	0.204315	0.201687	0.213162	0.204316	0.190606	0.516817	0.204663	0.424915
3	30	500	3	6	0.2	3.30933	3.34067	29.521	29.3817	517.954	518.184	0.188461	0.190698	0.198891	0.202417	0.190947	0.186051	0.40844	0.1961	0.39784
3	30	1000	3	6	0.2	3.397	3.39233	29.8903	30.0187	1051.95	1057.25	0.210205	0.202817	0.213085	0.216681	0.210899	0.199968	0.423288	0.210564	0.439213
3	60	500	3	6	0.2	3.37833	3.40133	60.311	60.1653	538.843	538.329	0.193752	0.198531	0.197295	0.20145	0.19543	0.193621	0.41309	0.197659	0.403484
3	60	1000	3	6	0.2	3.503	3.406	60.9077	60.682	1093.06	1089.78	0.188404	0.193898	0.200231	0.204307	0.195553	0.188885	0.404769	0.198333	0.429896
5	50	500	3	6	0.2	5.608	5.678	48.9637	48.9837	523.018	522.383	0.20471	0.203311	0.210691	0.203189	0.20589	0.191672	0.425796	0.203811	0.416403
5	50	1000	3	6	0.2	5.69167	5.58567	49.6677	49.743	1058.52	1061.47	0.178179	0.186572	0.200018	0.202055	0.188178	0.189018	0.395808	0.192069	0.432125
5	100	500	3	6	0.2	5.675	5.66133	100.262	100.298	526.622	525.551	0.196942	0.19338	0.203308	0.198504	0.207872	0.200004	0.487398	0.195565	0.450352
5	100	1000	3	6	0.2	5.74467	5.779	100.829	100.946	1083.71	1082.07	0.187509	0.19137	0.199106	0.199671	0.196412	0.194564	0.449737	0.195951	0.415251
1	10	500	2	6	0.333333	1.14933	1.14867	9.812	9.84067	529.693	528.904	0.329008	0.312564	0.359845	0.350311	0.34857	0.344899	0.741396	0.326305	0.626727
1	10	1000	2	6	0.333333	1.13233	1.127	10.0413	9.84633	1054.72	1050.03	0.339499	0.318793	0.34908	0.347709	0.342223	0.346225	0.579696	0.331316	0.595203
1	20	500	2	6	0.333333	1.14667	1.172	20.245	20.168	537.672	537.717	0.3281	0.321667	0.351153	0.356665	0.345973	0.318796	0.58018	0.335347	0.615359
1	20	1000	2	6	0.333333	1.167	1.16767	20.17	20.319	1049.37	1050.2	0.321976	0.328404	0.334835	0.337131	0.317467	0.320776	0.621782	0.331347	0.555122
3	30	500	2	6	0.333333	3.435	3.45233	29.6667	29.9407	522.944	522.494	0.333556	0.337952	0.347831	0.34948	0.344542	0.339277	0.688573	0.337216	0.590768
3	30	1000	2	6	0.333333	3.49633	3.504	30.4657	30.35	1086.19	1083.2	0.331449	0.332673	0.352738	0.353651	0.324345	0.327065	0.588292	0.340022	0.615856
3	60	500	2	6	0.333333	3.35267	3.30767	58.667	59.051	521.243	521.196	0.315582	0.305364	0.32426	0.326422	0.294679	0.293217	0.5291	0.324522	0.575005
3	60	1000	2	6	0.333333	3.44067	3.48367	60.9633	60.6797	1061.34	1058.89	0.318907	0.315167	0.314742	0.31805	0.316208	0.30848	0.592176	0.317401	0.544732
5	50	500	2	6	0.333333	5.7	5.71633	49.656	49.6863	529.734	529.511	0.359127	0.364539	0.340927	0.342401	0.347723	0.344592	0.689674	0.341573	0.574822
5	50	1000	2	6	0.333333	5.60667	5.67233	49.7183	49.715	1066.49	1066.41	0.32125	0.328669	0.325855	0.322347	0.321084	0.325312	0.552035	0.319541	0.555136
5	100	500	2	6	0.333333	5.77033	5.83233	101.859	101.393	535.819	535.908	0.328003	0.333851	0.323961	0.323952	0.31279	0.324799	0.565794	0.328853	0.537638
5	100	1000	2	6	0.333333	5.709	5.69167	99.6187	99.7397	1067.25	1067.96	0.338218	0.341265	0.338723	0.340224	0.32732	0.331855	0.645271	0.335514	0.589816
1	10	500	2	12	0.4	1.18267	1.11967	9.87	10.022	523.143	522.368	0.391613	0.384982	0.421877	0.41675	0.423122	0.386245	0.714742	0.399004	0.658425
1	10	1000	2	12	0.4	1.09833	1.07033	9.99367	9.94733	1045.76	1045.47	0.405	0.372868	0.399989	0.4005	0.396855	0.390837	0.610185	0.389992	0.640049
1	20	500	2	12	0.4	1.154	1.16633	20.071	19.8407	526.862	526.345	0.386959	0.373733	0.396009	0.392599	0.353038	0.375555	0.540605	0.401504	0.629664
1	20	1000	2	12	0.4	1.119	1.14033	19.7827	19.8007	1071.48	1070.02	0.395305	0.410915	0.424674	0.419204	0.451422	0.444348	0.712314	0.405448	0.705311
3	30	500	2	12	0.4	3.40967	3.40867	30.1807	30.1173	522.426	524.274	0.385636	0.378112	0.383335	0.388877	0.370048	0.359356	0.652628	0.390501	0.599435
3	30	1000	2	12	0.4	3.47533	3.40667	30.1837	30.1717	1075.04	1074.99	0.383277	0.387767	0.409415	0.411492	0.384653	0.379955	0.65099	0.398135	0.671348
3	60	500	2	12	0.4	3.59567	3.539	60.3393	60.541	540.642	542.072	0.386174	0.378775	0.401222	0.408089	0.394236	0.380525	0.651158	0.388777	0.667035
3	60	1000	2	12	0.4	3.392	3.374	60.413	60.4263	1067.88	1070.9	0.404965	0.395311	0.399816	0.395669	0.396709	0.379001	0.651446	0.408711	0.624633
5	50	500	2	12	0.4	5.73533	5.76033	50.1563	49.8787	530.298	529.913	0.398657	0.395936	0.406742	0.404779	0.410642	0.402392	0.642039	0.406093	0.692782
5	50	1000	2	12	0.4	5.71467	5.723	51.0943	50.7207	1093.49	1093.12	0.367935	0.369756	0.396447	0.395123	0.381562	0.386429	0.591145	0.384166	0.680931
5	100	500	2	12	0.4	5.626	5.718	99.5743	99.7627	535.576	535.164	0.417707	0.415076	0.399199	0.405125	0.449637	0.449558	0.875517	0.391495	0.672834
5	100	1000	2	12	0.4	5.75167	5.689	99.1257	98.721	1055.38	1052.48	0.400944	0.390172	0.409636	0.40898	0.426657	0.416027	0.746954	0.38974	0.713543
